# AMPK-independent LKB1 activity is required for efficient epithelial ovarian cancer metastasis

**DOI:** 10.1101/591073

**Authors:** Adrian Buensuceso, Yudith Ramos Valdes, Gabriel E. DiMattia, Trevor G. Shepherd

## Abstract

Epithelial ovarian cancer (EOC) spreads by direct dissemination of malignant cells and multicellular clusters, known as spheroids, into the peritoneum followed by implantation and growth on abdominal surfaces. Using a spheroid model system of EOC metastasis, we discovered that Liver kinase B1 (LKB1), encoded by the *STK11* gene, and its canonical substrate AMP-activated protein kinase (AMPK) are activated in EOC spheroids, yet only LKB1 is required for cell survival. We have now generated *STK11*-knockout cell lines using normal human FT190 cells and three EOC cell lines, OVCAR8, HeyA8, and iOvCa147. *STK11*KO did not affect growth and viability in adherent culture, but it decreased anchorage-independent growth of EOC cells. EOC spheroids lacking LKB1 had markedly impaired growth and viability, whereas there was no difference in normal FT190 spheroids. To test whether LKB1 loss affects EOC metastasis, we performed intraperitoneal injections of OVCAR8-, HeyA8-, and iOvCa147-*STK11*KO cells, and respective controls. LKB1 loss exhibited a dramatic reduction on tumour burden and metastatic potential; in particular, OVCAR8-*STK11*KO tumours had evidence of extensive necrosis, apoptosis and hypoxia. Interestingly, LKB1 loss did not affect AMPKα phosphorylation in EOC spheroids and tumour xenografts, indicating that LKB1 signaling to support EOC cell survival in spheroids and metastatic tumour growth occurs via other downstream mediators. We identified the dual-specificity phosphatase DUSP4 as a commonly upregulated protein due to LKB1 loss; indeed, *DUSP4* knockdown in HeyA8-*STK11*KO cells restored spheroid formation and viability. Our results strongly indicate that intact LKB1 activity independent of downstream AMPK signaling is required during EOC metastasis.
