## Supplementary Tables for "AMPK-independent LKB1 activity is required for efficient epithelial ovarian cancer metastasis"

### Sheet: Table S1
		Supplementary Table S1. Number of mice with tumour lesions at specific anatomical sites and ascites.1
			OVCAR8	OVCAR8-	HeyA8	HeyA8-	iOvCa147	iOvCa147-
				STK11KO		STK11KO		STK11KO
			(n=6)	(n=6)	(n=6)	(n=6)	(n=6)	(n=3)
		Injection site	4	6	3	5	6	2
		Omentum	4	6	5	0	5	1
		Uterus	3	5	4	1	3	0
		Mesentery	3	2	3	0	2	0
		Peritoneal wall	4	2	1	5	6	2
		Liver	4	5	0	0	1	0
		Diaphragm	2	2	0	0	6	1
		Ovary	3	1	1	0	0	0
		Spleen	2	0	1	0	0	0
		Kidney	0	0	1	0	5	0
		Lower peritoneum	0	0	3	0	0	0
		Ascites	3	0	1	1	2	1
		1 - Mice were euthanized at a single time point post-injection (OVCAR8 and OVCAR8-STK11KO, 51d; HeyA8 and HeyA8-STK11KO, 33d); or at ethical endpoint (iOvCa147 and iOvCa147-STK11KO). Data are presented as the number of mice from each group observed to have measurable ascites or macroscopically observable tumour masses at each peritoneal site as indicated. The number of mice injected with iOvCa147…

### Sheet: Table S2
Supplementary Table S2. Reverse phase protein array log2-fold change in STK11KO/parental cells and spheroids.
(log2-fold data used to generate heatmap in Figure 6A)
	HeyA8 Adh 24h	HeyA8 Sph 24h	HeyA8 Adh 72h	HeyA8 Sph 72h	OVCAR8 Adh 24h	OVCAR8 Sph 24h	OVCAR8 Adh 72h	OVCAR8 Sph 72h
14-3-3-beta-R-V	-0.0230135	0.0832408	0.0408691	0.0202895	0.0357635	0.0821347	-0.0461597	-0.113143
14-3-3-epsilon-M-C	0.0221752	-0.00940276	0.00386908	0.0214511	-0.102875	-0.0719995	0.0114873	-0.0919507
14-3-3-zeta-R-V	0.16181	0.0330927	0.0675176	0.135837	-0.0539236	-0.109859	-0.0799276	-0.1571
4E-BP1-R-V	-0.321887	0.134562	-0.176386	-1.22957	-0.0288367	0.073732	0.153178	0.797055
4E-BP1_pS65-R-V	-0.033244	-0.364396	0.0483719	-0.0334596	0.0225399	-0.0105928	0.168724	0.0715652
53BP1-R-V	-0.0538153	-0.0824591	-0.0840365	-0.00550655	0.271363	0.389339	-0.107214	-0.07866
A-Raf-R-V	0.0992788	-0.113012	-0.0453648	-0.123994	-0.204039	-0.161658	-0.278824	-0.0691548
ACC1-R-C	-0.180236	-0.419882	-0.0843856	-0.386747	-0.460852	-0.582075	-0.264096	-0.346723
ACC_pS79-R-V	-0.279646	-0.141939	-0.114036	-0.549746	-0.287492	-0.288043	-0.0962653	-0.0247147
ADAR1-M-V	0.121353	0.105912	0.0168465	-0.0456816	0.0563798	0.0735409	0.0553744	0.0415244
Akt-R-V	0.0532439	-0.243982	-0.0486303	-0.314327	0.1618	0.0786202	0.206264	-0.0329906
Akt_pS473-R-V	-0.266898	-0.418208	-0.429494	-0.0569814	-0.271856	-0.476206	-0.133795	-0.0411759
Akt_pT308-R-V	-0.012833	-0.169403	-0.0574383	-0.000618529	-0.062606	-0.243266	-0.0348722	-0.159435
AMPK-a2_pS345-R-V	0.172295	-0.40351	0.0808948	-0.295355	-0.314624	-0.32005	-0.291764	-0.358347
AMPKa-R-C	0.102915	0.112617	0.0615322	0.296694	-0.0279929	-0.0465947	0.0665943	0.0213884
AMPKa_pT172-R-C	-1.56764	0.411512	-0.730496	-1.3581	0.139087	1.56621	0.148801	2.1089
Annexin-I-M-V	0.124788	0.10214	0.0426501	-0.385361	0.106623	0.198389	-0.100182	0.107846
Annexin-VII-M-V	0.122235	-0.108464	0.00195558	0.0507931	0.0882938	0.116697	0.126264	-0.0441065
AR-R-V	0.00587675	0.00186148	0.0292688	-0.0447914	-0.0758093	0.0342504	0.00761569	-0.0801193
ARID1A-R-C	-0.654442	-0.709234	-0.424202	-0.671245	0.894738	1.37	-0.102693	0.709941
Atg3-R-V	0.182401	-0.0259708	0.0764644	0.0298808	0.132068	0.129686	-0.0654269	-0.0185356
Atg7-R-V	0.136946	-0.00021273	0.0329138	0.0436512	0.155873	0.157973	-0.0443513	0.0480737
ATM-R-V	0.0152184	-0.0253088	-0.0965641	-0.10656	0.12972	0.288137	-0.182626	-0.19243
ATM_pS1981-R-V	0.0693194	-0.0236452	0.0602616	-0.0395977	-0.0654394	-0.023163	0.0281325	0.0549791
ATRX-R-C	0.289573	0.0190448	0.446331	-0.229133	-0.424914	-0.11236	-0.0633723	0.0313425
ATR_pS428-R-C	-0.0628104	-0.134101	0.0421153	-0.0432193	0.0444693	0.111482	0.0102662	0.0193075
Aurora-B-R-V	-0.120219	-0.37866	0.0681636	-0.200706	-0.246678	-0.00269512	-0.000123739	0.109681
Axl-R-V	0.0570978	-0.525876	0.0405888	-2.27246	0.0644413	0.259811	-0.0662056	0.227361
b-Actin-R-C	0.220762	-0.141569	-0.263534	0.0731478	0.114289	0.114374	-0.00513934	0.00784963
b-Catenin-R-V	0.311678	0.145448	0.22768	-0.0669051	0.0619253	-0.00306544	-0.0135741	-0.137486
b-Catenin_pT41_S45-R-V	0.0675816	0.014175	0.0286611	0.00278746	-0.0330721	0.0189927	0.0363542	0.0244892
B-Raf-R-V	0.0302157	0.0562435	0.0236999	0.0497498	-0.0686758	0.00595497	0.00781145	-0.0311103
B-Raf_pS445-R-V	0.0449972	-0.135367	-0.185258	-0.217436	0.107368	0.0624427	-0.00218005	0.0812007
B7-H4-R-C	0.0333638	0.0147831	0.138047	-0.144014	-0.145511	-0.214237	0.13028	0.134364
Bad_pS112-R-V	0.211934	0.326221	0.191482	0.0877147	0.073927	-0.0114978	0.149108	0.0405483
Bak-R-C	0.0389629	0.0491414	0.101269	-0.00166535	-0.0775898	-0.05053	0.0183084	-0.00883976
BAP1-M-V	-0.217461	-0.201142	-0.277133	-0.157971	0.191292	0.250072	-0.0312298	0.0878652
Bax-R-V	0.327494	0.170805	0.245951	0.0418449	0.0351459	-0.0249748	0.13624	0.0739798
Bcl-xL-R-V	0.153909	0.0647688	0.0497602	-0.0505016	0.151614	0.118115	0.0791224	0.154969
Bcl2-M-V	0.0196534	-0.279319	0.14761	-0.54335	-0.0480837	0.0658969	-0.111212	-0.0391282
Bcl2A1-R-V	0.0808001	0.0920514	0.161069	0.0361994	-0.0703513	-0.215509	0.0357653	-0.0207795
Beclin-G-C	0.169786	0.369835	0.10337	0.257738	-0.0723222	-0.0277167	0.0303426	-0.0170281
Bid-R-C	0.0947822	0.124999	0.121554	0.127545	-0.0911009	-0.133777	0.0279607	-0.0484551
Bim-R-V	0.0688434	0.271019	0.0856959	0.254274	-0.00473422	0.105035	0.160545	0.0721825
BiP-GRP78-M-C	0.390536	0.234565	0.0125497	0.190771	0.0180988	0.0371412	0.116446	0.103683
BRD4-R-V	-0.178614	-0.514115	-0.0333826	-0.620986	0.616559	0.921236	-0.031181	0.35637
c-Abl-R-V	0.0221589	0.0595252	0.0150782	-0.0170353	0.0599358	0.121409	0.0295147	-0.00776113
c-IAP2-R-C	0.14177	0.0284631	0.170968	-0.0276658	0.294689	0.319384	0.556935	0.412817
c-Jun_pS73-R-V	-0.343132	-0.241816	-0.291173	-0.0144684	-0.309904	0.247252	0.0438813	0.287729
c-Kit-R-V	0.0523065	0.0407796	0.0421047	0.0475267	-0.165277	-0.121902	0.047508	0.00989997
c-Met-M-Q	0.0930517	0.0897213	0.00504725	-0.0555903	-0.0757355	-0.0231057	0.037091	-0.00996474
c-Met_pY1234_Y1235-R-V	0.0216422	0.0593272	0.0317964	0.0778128	-0.097414	-0.117645	-0.0503915	-0.118833
c-Myc-R-C	0.00126133	-0.32498	-0.0994959	-0.179291	-0.111708	0.00482222	-0.159264	0.088912
C-Raf-R-C	-0.319839	-0.092645	-0.0683104	-0.447869	0.00968471	0.245739	-0.196015	0.198806
C-Raf_pS338-R-V	-0.0306729	-0.0453692	-0.0664175	-0.0652097	0.0149352	0.0246471	-0.018682	0.170438
Caspase-3-R-C	-0.0138448	0.232774	0.113578	0.601761	-0.140775	-0.0496495	0.0398197	0.0273357
Caspase-7-cleaved-R-C	0.0259502	0.24188	0.0789964	0.949255	-0.0417989	0.238261	0.229142	0.0512652
Caspase-8-M-Q	0.014805	-0.0171794	0.0726005	0.00388086	0.11108	0.148012	-0.0106168	-0.042676
Caveolin-1-R-V	0.309433	0.669481	0.373196	0.272836	-0.642441	-0.0835125	-0.648451	-0.0612317
CD171-M-V	0.591614	0.417046	-0.0768551	0.38856	-0.513236	-0.329488	-0.683989	-0.306856
CD26-R-V	-0.0659566	-0.0496447	-0.080807	0.0147846	-0.0102981	0.0438108	0.0572647	-0.00997726
CD31-M-V	0.00211544	0.0738937	0.0888056	-0.249286	-0.13237	-0.0865375	-0.0125376	-0.0576284
CD44-M-C	0.190034	0.0110474	0.0596962	0.255157	0.00170306	-0.156502	0.215416	-0.132403
CD49b-M-V	0.156406	0.265142	0.144478	0.0111363	-0.158364	-0.0726627	0.045305	0.0201191
cdc25C-R-V	-0.588575	-0.443814	-0.187834	-0.312582	0.107771	0.0551376	-0.450414	-0.279333
Cdc2_pY15-R-C	-0.413297	-0.31013	-0.0987986	-0.278755	0.113291	0.496039	-0.253326	0.299982
CDK1-R-C	-0.234409	-1.41791	0.217187	-0.656668	-0.00714296	0.155304	-0.229702	0.206924
Chk1-M-C	-0.128973	-0.759606	-0.0325712	-0.304281	-0.0538969	0.0571374	-0.225383	0.00254333
Chk1_pS296-R-V	0.172295	-0.40351	0.0808948	-0.295355	-0.314624	-0.32005	-0.291764	-0.358347
Chk2-M-V	0.0578602	0.0464994	0.203533	0.0326749	0.0152135	-0.00501187	-0.0596329	-0.0934866
Chk2_pT68-R-C	0.066678	0.0777986	0.138099	-0.104701	0.19026	0.538282	0.0320392	0.401244
Claudin-7-R-V	-0.0616303	-0.000212686	0.0455579	-0.121937	-0.140418	-0.263468	0.00577462	0.00554332
COG3-R-V	0.0108025	-0.0338026	-0.233802	-0.145348	-0.0289	0.00916969	0.0295753	-0.0158399
Collagen-VI-R-V	0.107405	0.109002	0.226525	0.251456	-0.0643809	-0.0471929	0.0921427	0.016771
Connexin-43-R-C	-0.0923977	0.400064	0.018904	-0.168266	-1.24272	-1.03232	-1.06031	-0.87545
Cox-IV-R-V	0.0388746	0.0736566	0.225213	-0.237808	-0.139023	-0.155219	0.113352	-0.0530912
Cox2-R-C	-0.0372875	0.509303	0.00990138	0.589788	0.10019	0.158974	0.0588165	0.148269
Creb-R-C	-0.0220155	-0.0249942	0.208065	-0.145488	-0.161748	-0.196447	0.0863598	-0.0305442
Cyclin-B1-R-V	-0.646789	-2.54012	-0.0958104	-0.613552	-0.0465605	-0.106989	-0.32125	-0.0916941
Cyclin-D1-R-V	0.00557419	0.0305394	0.055445	-0.1082	-0.226944	-0.13312	0.059106	0.0350746
Cyclin-D3-M-V	0.171603	-0.119022	0.0718038	0.218603	-0.33787	-0.288162	-0.00782273	0.189837
Cyclin-E1-M-V	0.188595	0.120734	-0.000833949	0.255513	-0.225347	-0.186438	-0.0262271	0.0865068
Cyclophilin-F-M-V	-0.153264	-0.255692	-0.0995072	-0.254418	0.187728	0.168653	0.361692	0.0139932
D-a-Tubulin-R-V	0.0143085	-0.00247254	0.14555	0.0103181	-0.00295402	0.0518174	0.0145606	0.0199723
DJ1-R-V	0.194116	0.157077	0.120252	0.205628	-0.0181205	-0.0416159	0.194433	0.019492
DM-Histone-H3-R-V	0.0920035	0.198112	0.141428	0.226469	0.0108958	0.0530513	0.217636	0.0452465
DM-K9-Histone-H3-R-C	-0.0408513	0.0134482	0.0700171	0.443948	0.132218	0.100943	0.0451317	-0.0390185
DUSP4-R-V	1.46553	1.63947	1.24616	1.50821	0.898247	0.816284	1.04287	1.36194
E-Cadherin-R-V	0.0528791	-0.0479044	0.0137844	-0.424279	-0.167331	-0.217816	-0.0394615	-0.21221
E2F1-M-V	-0.0218873	0.0644514	-0.0667379	-0.0435759	-0.100365	-0.0690814	0.0971636	-0.0333258
eEF2-R-C	0.0692953	-0.15145	-0.0464151	0.127129	-0.0575196	-0.110146	-0.124833	-0.0174363
eEF2K-R-V	-0.463336	-0.432457	-0.378676	-0.424712	0.145369	0.298372	0.0249655	0.124486
EGFR-R-V	-0.284687	-0.670109	-0.28481	-0.634882	-0.258861	-0.122666	-0.240778	-0.140839
EGFR_pY1173-R-V	0.0037367	0.0153025	0.0349992	0.0433123	-0.0321439	-0.109911	0.093706	0.0293876
eIF4E-R-V	-0.653682	-0.104277	-0.576602	-0.415866	0.333147	0.845471	0.12474	0.836337
eIF4E_pS209-R-V	-0.0742894	0.0153239	0.0141975	0.0280994	0.0415165	0.0465919	-0.0442313	0.0294337
eIF4G-R-C	-0.318575	-0.608821	-0.304016	-0.578652	0.328448	0.470899	-0.251594	0.267443
Elk1_pS383-R-C	-0.0364011	-0.0755981	0.0433516	-0.0459248	0.142203	0.0374228	-0.023488	0.0240807
EMA-M-C	0.0291472	0.153812	0.0329782	-0.590867	0.20512	-0.0475646	0.00255001	-0.108278
ENY2-M-C	0.21009	0.227325	0.160905	0.158878	-0.118901	-0.108225	0.0252678	-0.0816376
ER-R-V	0.053977	0.0189749	0.264117	-0.36639	-0.22572	-0.177912	-0.0369565	-0.120723
ER-a_pS118-R-V	0.0147694	0.0441123	0.0542966	0.0221825	0.00147481	0.0273317	0.0121512	0.0144781
ERCC1-M-V	0.109212	0.134772	0.0227476	0.0831883	0.0368431	0.0559606	0.0368872	-0.104238
ERCC5-R-C	-0.151832	-0.138094	-0.0062866	-0.33963	0.242219	0.246532	-0.0790699	-0.0767196
Ets-1-R-V	-0.0360294	-0.0784864	-0.038058	0.0615227	0.0799445	-0.00144179	-0.173696	0.00810074
FAK-R-C	-0.274787	-0.465041	-0.333673	-0.362325	-0.322293	-0.310052	-0.127015	-0.342166
FAK_pY397-R-V	0.0544633	0.0238148	0.126455	-0.394347	-0.273482	-0.307446	0.167961	-0.0451487
FASN-R-V	-0.204893	-0.370565	-0.121419	-0.391566	-0.405983	-0.520128	-0.463026	-0.28152
Fibronectin-R-V	-0.278281	-0.120183	-0.235009	0.213693	-0.800439	-0.994876	-0.519241	-1.45192
FoxM1-R-V	-0.627479	-0.99751	-0.182577	-0.577648	0.126411	0.263007	-0.306307	-0.069571
FoxO3a-R-C	0.0410891	0.00884895	0.088152	-0.135472	-0.139694	-0.119473	0.0367574	0.0277762
FoxO3a_pS318_S321-R-C	0.209531	0.0600394	0.0822972	0.121419	0.00616395	0.060991	0.0236766	-0.0416565
FRA-1-R-C	-0.380213	-0.627789	-0.211748	-0.0613467	-0.00540578	0.111601	0.103961	0.17751
G6PD-R-V	-0.101952	-0.0403034	-0.0675669	-0.315901	-0.137831	-0.0705708	-0.175306	-0.168453
Gab2-R-V	0.111001	-0.0808996	-0.0793882	-0.16887	0.00159664	0.202336	-0.2208	0.149084
GAPDH-M-C	-0.207838	-0.568179	0.0150494	-0.386952	0.393504	0.0780578	0.0693204	-0.0417187
GATA3-M-V	0.0418238	-0.0424788	-0.0347498	-0.074532	0.0188327	0.0468124	0.0604351	-0.0361148
GCLM-R-C	-0.0311096	-0.00191103	0.0264728	0.0647091	0.0119616	0.111695	-0.0167873	-0.0521726
GCN5L2-R-V	0.0454792	-0.00912868	-0.0561452	0.00903464	0.0532377	0.213611	0.0237486	0.107218
Glutamate-D1-2-R-C	-0.0373929	0.0273121	-0.02872	0.023345	-0.0213864	-0.0285232	0.131021	-0.0479784
Glutaminase-R-C	0.18866	-0.379261	-0.0737663	-0.0983569	-0.111004	-0.108814	-0.130695	-0.109069
Granzyme-B-R-V	-0.158552	-0.113001	-0.261602	-0.234503	-0.0994089	-0.0858169	-0.075028	-0.021856
GSK-3a-b-M-V	0.213393	0.250242	0.0374256	0.251181	-0.0464414	-0.00326281	0.0336226	-0.171667
GSK-3a-b_pS21_S9-R-V	-0.0929716	-0.00604249	-0.0825963	0.0473747	-0.0735804	-0.341624	0.0723917	0.0702184
Gys-R-V	0.107959	-0.213544	-0.0108603	-0.383262	-0.028218	0.122237	-0.100065	0.0748174
Gys_pS641-R-V	0.0294965	-0.165005	0.0900997	-0.390158	0.0978757	0.156575	-0.103	0.0701302
H2AX_pS140-M-C	0.0646773	0.303637	0.135878	1.26231	-0.0853677	0.0718165	0.106884	0.0952119
HER2-M-V	-0.036157	-0.0720322	-0.116228	-0.368745	0.0221627	0.0383007	-0.0797705	0.0205115
HER2_pY1248-R-C	-0.110945	-0.0197414	-0.160465	-0.293177	-0.106954	0.153775	-0.0667429	0.22362
HER3-R-V	-0.0233276	-0.00269413	0.0966031	-0.031731	0.0480884	0.290103	-0.271367	0.19523
HER3_pY1289-R-C	0.00211221	-0.075625	0.0946546	-0.041498	0.024263	-0.0339487	-0.103905	-0.08911
Heregulin-R-V	0.00247242	-0.0214846	0.0896075	0.122019	-0.150169	-0.0286501	-0.16748	-0.0178092
HES1-R-V	0.615964	0.597892	0.726008	0.541396	0.300078	-0.480053	-0.103369	-0.505479
Hexokinase-II-R-V	0.012138	-0.115233	0.00117597	-0.25766	-0.110231	-0.0813218	-0.000778636	-0.170624
Hif-1-alpha-M-C	-0.627635	-0.323881	0.120688	-0.379487	-0.369481	-0.510246	-0.128867	0.0212703
Histone-H3-R-V	0.135499	0.691897	0.171723	2.01301	-0.0426348	0.288107	0.230924	0.164801
HSP27-M-C	0.126129	0.184069	0.0710472	-0.132457	-0.0113255	-0.0866934	0.00865381	0.0106619
HSP27_pS82-R-V	-0.227398	-0.426529	-0.311537	-0.254703	-0.0198731	-0.598469	0.0566249	-0.354886
HSP70-R-C	0.0233503	0.0169194	0.0824919	0.101713	-0.173646	-0.280058	-0.0793361	-0.178168
IGF1R_pY1135_Y1136-R-V	0.0555453	0.0364757	0.0638587	0.0548628	0.0624435	0.0996254	-0.00783439	-0.0697662
IGFBP2-R-V	0.0075379	0.0309766	0.261891	-0.1688	-0.16458	-0.22622	0.0960297	0.0428675
IGFRb-R-C	-0.369266	-0.241796	-0.330305	-0.794128	0.141449	0.374855	-0.0786468	0.0787044
INPP4b-R-V	-0.279967	0.00609949	-0.158875	-0.64522	-0.284533	-0.0419299	-0.0736124	0.22506
IR-b-R-C	0.136361	0.604596	0.0973629	-0.342954	-0.0654743	0.0187596	0.0777514	-0.0822317
IRF-1-R-C	0.0733384	0.260509	-0.00744433	0.025861	0.101984	0.172195	-0.138849	0.0388441
IRS1-R-V	-0.111652	-0.0710535	-0.22708	-0.135837	0.031172	-0.0231619	0.0723917	0.0563608
Jagged1-R-V	0.0837989	0.0893409	0.00456537	-0.0712596	-0.157083	-0.104662	0.0719064	0.0512884
Jak2-R-V	-0.00579903	-0.0972557	-0.100361	-0.368278	-0.100819	-0.0923549	0.130131	0.1782
JNK2-R-C	-0.430945	-0.0330971	-0.40737	-0.171758	-0.0648888	0.23157	-0.242947	0.120581
JNK_pT183_Y185-R-V	0.164081	-0.110464	0.0322836	0.0763072	-0.101679	-0.0404103	0.0917234	0.0284249
LC3A-B-R-C	0.010702	0.0664096	-0.11289	0.228656	-0.241671	-0.206983	-0.0961364	0.014297
Lck-R-V	0.0379813	-0.0513382	0.106951	-0.0422101	-0.0757198	-0.0400195	-0.0163339	0.0191777
LDHA-R-C	0.107365	0.365613	0.27299	-0.442706	-0.11219	-0.118704	-0.208553	-0.21177
LRP6_pS1490-R-V	0.143941	0.131648	0.202368	0.0574583	-0.0319751	-0.0217261	0.0492532	0.118441
MAPK_pT202_Y204-R-V	-0.0955697	-0.0635997	-0.343143	0.130808	0.0221958	-0.0562483	0.011166	-0.0302026
Mcl-1-R-V	-0.265436	-0.158617	-0.336394	0.159688	-0.0304098	0.104084	-0.221242	0.20657
MCT4-R-V	-0.557298	0.661257	-0.577333	-0.140052	0.227717	1.2741	0.0623775	1.09087
MDM2_pS166-R-V	-0.168509	-0.19443	-0.144077	-0.453674	0.0120475	0.15472	-0.264734	0.0194888
MEK1-R-V	-1.80348	-0.180054	-1.27632	-0.817296	0.573605	1.8961	-0.0261572	1.1839
MEK1_pS217_S221-R-V	0.0121366	0.0415251	-0.157869	-0.0281764	0.0806024	0.0508064	0.0585894	0.016936
MERIT40_pS29-R-V	0.128169	-0.0688443	0.145545	-0.016669	-0.0925885	-0.142034	0.160944	0.124187
Merlin-R-C	0.082609	0.0510572	0.122505	-0.0975719	-0.0741847	-0.0215415	0.00361486	0.00476029
MIF-R-C	-0.111291	-0.0199569	0.00785911	-0.177406	0.0560207	-0.0193754	0.0628092	-0.0530187
MIG6-M-V	-0.170404	-0.0726163	-0.185745	-0.0454946	0.00859848	-0.0253668	-0.141899	-0.0869159
MMP2-R-V	0.0238878	-0.0104771	0.0754547	0.181652	0.0842048	0.101426	0.0516611	-0.020314
Mnk1-R-V	0.162549	-0.0586116	0.0500652	0.0208367	0.142423	0.132153	0.0693007	0.110231
MSH6-R-C	-0.527912	-0.317881	-0.423765	-0.19546	0.470462	0.413151	0.00123808	-0.110103
MSI2-R-C	-0.0296874	0.0707021	-0.0750541	-0.0232762	-0.0718681	-0.139284	0.109802	0.0862165
mTOR-R-V	0.0653179	0.0955501	-0.0115936	0.130974	-0.0557861	0.0137168	-0.123993	-0.0967855
mTOR_pS2448-R-C	0.0122464	-0.189317	0.089458	0.152385	-0.024545	-0.0543897	-0.14106	-0.0433294
Myosin-11-R-V	0.0108829	0.0876306	0.0450161	0.00225384	-0.114187	-0.117951	0.0140697	-0.0411369
Myosin-IIa_pS1943-R-V	-0.143007	-0.464978	-0.148273	0.149217	0.266472	0.200663	0.0568092	-0.0407145
Myt1-R-C	-0.0210141	-0.242409	0.0824146	-0.163453	-0.0727455	-0.0455585	-0.0874353	-0.134141
N-Cadherin-R-V	0.111601	0.0669832	0.0503021	0.0969332	-0.100852	0.00944654	0.0935144	0.0681268
N-Ras-M-V	0.0766237	0.161225	0.089855	-0.0743365	-0.0870527	-0.0156799	0.00607666	-0.0340854
NAPSIN-A-R-C	0.0821799	-0.0154981	-0.0604257	0.0514517	0.110452	0.117565	-0.042197	-0.0768474
NDRG1_pT346-R-V	0.545216	-0.310388	0.00446034	-0.901352	0.584618	0.182723	-0.506147	-0.0502715
NDUFB4-M-V	-0.216164	0.0431999	0.0820754	-0.281816	-0.059546	-0.0941365	-0.0796398	-0.10722
NF-kB-p65_pS536-R-C	-0.0541349	-0.0682437	-0.235386	-0.0326062	0.147388	0.395413	0.192519	0.0892649
Notch1-R-V	-0.305789	0.209917	-0.240015	0.0229708	0.194671	0.348108	-0.343467	0.124362
Notch3-R-C	-0.0102794	0.000887716	0.0443238	-0.172763	0.039549	-0.0507373	-0.0559926	-0.0220143
Oct-4-R-C	0.0249512	-0.0366845	0.0406062	-0.19108	-0.138847	-0.057314	0.0267033	-0.0311079
P-Cadherin-R-C	0.0524797	-0.104701	0.0702748	0.00192404	-0.0678528	-0.154337	0.0639489	0.0401481
p16INK4a-R-V	0.0881557	0.0889345	0.0639368	-0.146744	-0.202816	-0.311652	-0.17489	-0.0254318
p21-R-V	0.297777	0.352495	-0.145442	0.164953	0.011167	-0.150201	0.142409	-0.00195265
p27-Kip-1-R-V	-0.121442	0.286478	0.124123	0.140624	-0.0767732	-0.0990374	0.177203	0.0557879
p27_pT198-R-V	-0.0430382	0.0133696	0.0784387	0.124398	-0.136768	-0.0419417	0.0349751	0.15712
p38-MAPK-R-V	-0.160486	-0.0572109	-0.0947349	0.121119	0.11858	-0.109855	0.140004	-0.0200022
p38_pT180_Y182-R-V	0.431775	-0.0173319	0.584042	-0.428623	-0.243736	-0.435158	0.369228	0.153744
p44-42-MAPK-R-V	-0.136176	-0.112033	-0.0550105	-0.178537	0.0101496	0.00626105	-0.0361776	-0.114917
p53-R-C	0.019458	0.00530325	0.166239	-0.211502	0.307598	0.265297	0.345053	0.245288
p70-S6K1-R-V	-0.486086	-0.360954	-0.0332382	-0.486089	-0.149182	-0.111264	-0.0758358	-0.297047
p70-S6K_pT389-R-V	-0.271664	-0.00532395	-0.163777	-0.0356667	-0.0784816	0.407909	-0.105619	0.352117
p90RSK_pT573-R-C	0.0554406	-0.00263808	-0.130595	0.0761438	0.60775	0.118288	-0.0647001	-0.0452011
PAI-1-M-V	0.0608884	-0.564626	-0.347019	-0.313531	-1.0347	-1.05452	-0.525479	-0.850876
PAICS-R-C	-0.141433	-0.236493	-0.023068	-0.306145	-0.0088898	-0.0483189	0.0543553	-0.0735413
PAK1-R-V	-0.237343	-0.452404	-0.105652	-0.408683	0.0505182	-0.0155143	-0.140996	-0.204858
PAK4-R-V	0.0159646	0.0304903	0.0106465	-0.14158	-0.0447325	-0.0108042	-0.00105	-0.00401067
PAR-R-C	0.360666	-1.2298	0.765508	-1.89993	1.34427	2.07175	0.215045	0.388977
PARP1-R-V	-0.34066	-0.00110128	-0.202665	-0.477084	0.20434	0.195716	0.0042402	-0.061155
PAX8-R-C	-0.254655	-0.307646	-0.0918748	-0.0985433	-1.22628	-1.10764	-1.10201	-0.927181
Paxillin-R-C	-0.376121	-0.639982	-0.364908	-0.96953	-0.0742289	0.0401421	-0.214465	-0.0647951
PCNA-M-C	0.0468227	0.0865103	0.180422	-0.00934598	0.0217572	-0.0716313	-0.0267661	-0.0346405
PD-L1-R-C	-0.0699139	-0.104986	-0.0518728	-0.279448	0.103029	0.00431615	0.344651	0.174532
Pdcd-1L1-G-C	0.0449721	-0.0207809	0.0914534	-0.158032	0.0101149	0.0207039	0.254708	0.0521331
Pdcd4-R-C	-0.266442	-0.119806	-0.077278	-0.26247	0.39504	0.260011	-0.075045	-0.400646
PDGFR-b-R-V	0.133923	0.032248	0.382108	-0.24618	-0.309775	-0.203304	-0.337015	-0.281206
PDHK1-R-C	0.044966	0.0780202	0.0699214	-0.255199	-0.157676	-0.0612725	0.0527468	-0.132693
PDK1-R-V	-0.110158	-0.0921664	-0.0342601	-0.0838231	-0.0799576	0.0140187	0.0451713	0.102384
PDK1_pS241-R-V	-0.0786054	-0.223316	-0.0874986	-0.190089	-0.0382296	-0.083326	-0.0343633	0.0433904
PEA-15-R-V	-0.107531	-0.157533	0.0186072	-0.230602	-0.0878516	-0.125388	-0.0963592	-0.216961
PEA-15_pS116-R-V	0.0311221	0.0861296	0.141832	-0.0117761	-0.0777274	-0.041947	0.0237731	-0.0261399
PI3K-p110-a-R-C	0.0746035	0.0592168	0.0595757	0.104988	0.0408704	0.0122191	0.000391982	0.0666365
PI3K-p110-b-M-C	0.0349542	-0.0859023	-0.140186	-0.080707	0.034778	0.0341703	-0.0450344	-0.0978494
PI3K-p85-R-V	-0.0247446	-0.030408	-0.0091449	0.148205	0.0534355	0.0938747	0.0848217	0.12004
PKA-a-R-V	-0.144008	-0.316128	-0.311012	-0.134047	0.175733	0.101647	0.192001	0.234127
PKC-a_pS657-R-C	-0.0433352	-0.227442	0.112069	-0.433964	-0.473458	-0.579828	-0.486263	-0.492294
PKC-b-II_pS660-R-V	-0.00184141	-0.165696	-0.113854	-0.345907	-0.0118837	-0.525217	-0.101043	-0.219157
PKC-delta_pS664-R-V	0.0414339	0.108822	0.0962231	0.164696	-0.0993276	-0.0297757	-0.0151971	0.0712307
PKM2-R-C	0.114373	-0.0447414	-0.0642341	-0.20539	-0.0490485	0.0275588	-0.151631	-0.273133
PLC-gamma2_pY759-R-C	0.10649	-0.0333716	0.0571061	-0.00670189	-0.12101	-0.0947486	0.042527	-0.0236822
PLK1-R-C	-0.602351	-1.89677	-0.0346971	-0.383748	0.113942	0.241593	-0.267296	0.10468
PMS2-R-V	0.0972752	-0.0185116	-0.107368	0.11078	0.125851	0.290623	-0.148247	0.0442596
Porin-M-V	0.0200951	0.0357592	0.139013	0.355247	-0.0432938	-0.123159	-0.090456	-0.0734262
PR-R-V	-0.113593	-0.0900989	0.14752	-0.165251	-0.237035	-0.217696	-0.0948351	-0.156155
PRAS40-M-C	0.0936699	0.182026	0.112873	0.0971099	-0.0717161	-0.0906132	0.16872	-0.00786671
PRAS40_pT246-R-V	0.174322	-0.0864498	-0.0503206	-0.0172899	-0.019614	0.0258619	-0.123514	-0.0142808
PREX1-R-V	-0.34715	-0.41347	-0.355543	0.0199798	0.0304641	0.0423371	-0.179921	-0.0339066
PTEN-R-V	0.0861936	0.173087	-0.0371327	0.301594	0.289255	0.563378	0.333979	0.460331
Rab11-R-E	0.116207	0.143049	0.114392	0.165046	-0.159215	-0.027604	0.0656323	0.0444823
Rab25-R-V	-0.0550443	0.0132403	0.113398	-0.102776	-0.0706682	-0.0511902	0.0597893	-0.0529976
Rad50-M-V	0.25477	0.39382	0.177048	0.272837	-0.159555	-0.217536	0.0207382	-0.256383
Rad51-R-V	-0.0146232	-0.0667282	0.11373	-0.330732	-0.218639	-0.192385	0.0692288	-0.045774
Raptor-R-V	0.106402	0.0884718	0.119782	0.107284	0.0500835	0.0673815	-0.0419163	-0.0554878
Rb-M-Q	-0.0777908	-0.137451	-0.029851	-0.202419	-0.0934341	-0.163087	0.135745	-0.0392291
RBM15-R-V	-0.0509644	0.367131	0.0637731	0.0387935	0.0319933	0.209618	-0.136831	0.0433002
Rb_pS807_S811-R-V	-0.269007	-1.88597	-0.166758	-0.680589	0.78967	0.768566	0.0218053	0.395005
Rheb-M-C	0.0218093	-0.0246776	-0.110911	-0.116433	-0.0209841	0.0134426	-0.163936	-0.165632
Rictor-R-C	-0.355659	-0.179465	-0.575342	-0.421887	0.0359748	0.239821	-0.444668	-0.0808801
Rictor_pT1135-R-V	0.0668697	-0.252403	-0.0984388	0.0427272	0.0334611	0.110733	-0.115793	0.0553932
RIP-R-C	-0.0959102	-0.229301	0.0181314	-0.0799168	0.13246	0.317554	0.0583426	0.342402
Rock-1-R-C	-0.348947	-0.0557203	-0.319268	-0.149174	0.151038	0.159538	0.136958	0.0417763
RPA32-T-C	0.191969	0.244788	0.2134	0.203381	-0.0259057	0.164134	0.0928557	0.044328
RPA32_pS4_S8-R-C	-0.269977	-0.0418973	-0.139224	-0.0917791	0.231741	0.267037	-0.253737	-0.0761719
RSK-R-C	0.0636569	-0.0760749	0.0264519	-0.154766	0.034763	0.0396766	0.0676527	0.0535898
S6-M-V	0.148086	-0.191047	0.0191746	-0.0178132	0.0478855	-0.0235276	-0.291858	-0.49296
S6_pS235_S236-R-V	0.615214	-0.912797	0.198982	0.912506	-0.505405	-0.502086	-0.142209	0.00821591
S6_pS240_S244-R-V	0.486061	-0.845164	0.243836	1.07735	-0.252181	-0.391251	0.163799	0.113298
SCD-M-V	-0.0158265	0.0260157	-0.00580821	-0.0588525	0.0262716	-0.00267786	-0.0148536	0.0706149
SDHA-R-V	0.0183246	0.0176349	0.147645	-0.292005	-0.110908	-0.0914969	0.0839649	-0.0608348
SF2-M-V	0.156076	-0.0169898	-0.0134197	-0.135127	0.0109138	-0.0382531	-0.149087	0.00380045
Shc_pY317-R-V	-0.272715	-0.30798	-0.199137	-0.412835	-0.0982421	-0.0146293	0.0714135	0.14485
SHP-2_pY542-R-C	-0.29955	-0.0619769	-0.365906	-0.3031	-0.287295	0.0481876	-0.169059	0.148201
SLC1A5-R-C	0.20704	-0.166469	0.00503249	-0.0201394	-0.178731	-0.303201	-0.00374283	-0.0734412
Smac-M-Q	0.130213	0.109582	-0.0555225	-0.698618	-0.123186	-0.241694	0.209201	-0.241632
Smad1-R-V	0.104509	0.159057	0.195865	0.235012	-0.0931806	-0.11903	0.0817214	0.129521
Smad3-R-V	0.0364434	-0.0787721	0.0625052	0.16124	-0.00353769	-0.0206845	-0.0275326	-0.0555526
Smad4-M-V	0.0328462	0.0240693	0.0172368	0.0849398	0.175781	0.248249	0.21876	0.182776
Snail-M-Q	0.127794	0.16702	0.0393753	0.0951659	-0.0943114	-0.272625	-0.0398955	-0.252861
SOD1-M-V	-0.00657023	-0.0202232	0.153798	-0.078092	0.0592483	0.0234334	0.1466	0.020647
SOD2-R-V	0	0.154655	-0.115937	0.277224	0.0538098	0.256516	0.338952	0.462715
Sox2-R-V	0.0125782	-0.0144229	0.048964	-0.0917781	-0.0416278	-0.0339455	-0.0105184	-0.023448
Src-M-V	0.0418079	-0.0506506	-0.134889	-0.0963017	-0.0788795	-0.140472	-0.118507	-0.130624
Src_pY416-R-V	-1.086	-0.48056	-0.905077	-1.2684	-0.116639	-0.0802163	0.259899	-0.0164625
Src_pY527-R-V	-0.670303	0.0225928	-0.168808	-0.354542	-0.187438	0.251206	-0.129706	0.13347
Stat3-R-C	-0.058471	-0.0928425	0.0592334	0.285072	0.165272	0.308454	0.10215	0.208814
Stat3_pY705-R-V	0.0363032	0.357199	0.0865738	0.431011	-0.0887315	-0.214967	0.130224	-0.185826
Stat5a-R-V	-0.472541	-0.33549	-0.179949	-0.468121	0.140493	0.213974	-0.0147219	0.175164
Stathmin-1-R-V	0.000598066	-0.0946619	0.0609348	0.0480444	0.0897041	0.0699422	0.149946	0.0504403
Syk-M-V	-0.0598678	-0.247295	0.255837	-0.469345	-0.0488168	-0.264648	0.119571	-0.0581624
Tau-M-C	0.342785	0.0751395	0.222058	0.0070669	0.00968433	-0.0185839	0.119601	-0.0568603
TAZ-R-V	0.360981	-0.242791	0.479471	-0.0569483	-0.105048	0.0664916	0.010813	0.262375
TFAM-R-V	0.0270078	0.0638782	0.0797661	-0.0792098	-0.166949	0.0140133	0.0434655	-0.136044
TFRC-R-V	-0.130715	-0.705398	-0.252008	-0.140749	-0.133296	-0.0235407	-0.510848	-0.128239
TIGAR-R-V	0.056824	0.0551615	0.0873522	0.103449	0.0208463	0.0899151	-0.0534805	-0.121972
Transglutaminase-M-V	0.313384	0.174678	0.618379	0.547026	0.0432348	0.358514	-0.266577	0.00177737
TRIM25-R-C	-0.329347	-0.370939	-0.246691	-0.178557	0.044357	0.0688221	-0.11716	0.176565
TSC1-R-C	-0.372948	-0.35308	-0.447435	-0.393811	0.14281	0.22481	-0.0915017	0.0776086
TTF1-R-V	0.0248694	0.00204269	0.0683349	0.0714518	-0.0442744	0.0052994	-0.0485519	-0.0460079
Tuberin-R-V	-0.561638	-0.210463	-0.357139	-1.00874	0.0653246	0.629948	-0.0886941	0.666038
Tuberin_pT1462-R-V	-0.0740303	-0.139238	0.068862	-0.132476	0.0373809	0.0295379	0.0837546	0.0514585
TUFM-R-V	0.108702	0.00142154	0.128436	0.163785	-0.0852013	-0.151288	0.0541255	-0.194001
TWIST-M-C	-0.0236035	0.0827192	0.0890896	-0.0544415	0.0462167	-0.0944832	-0.0305709	-0.128065
Tyro3-R-V	0.0971423	-0.076029	-0.0545153	-0.0179989	-0.0359119	0.0113384	-0.0349623	0.0994687
UBAC1-R-V	0.0697261	-0.0907897	0.0412251	-0.0457624	-0.0184426	0.00423431	-0.036222	-0.143451
Ubq-Histone-H2B-M-C	0.0496602	0.0327876	-0.00127653	-0.103805	0.12804	-0.0694477	0.0793031	0.0079091
UGT1A-M-V	0.038163	0.137563	0.0266008	0.0402081	0.0376225	0.0553276	0.136599	0.10938
ULK1_pS757-R-C	-0.208175	-0.278636	-0.286911	-0.271315	0.0465531	-0.00282379	-0.283966	-0.160583
VASP-R-V	-0.0317345	-0.124121	-0.120408	-0.228649	-0.0545439	-0.0334986	0.122882	0.0893247
VEGFR-2-R-V	0.0817514	-0.182056	0.169582	-0.0731657	0.0277663	-0.0935904	0.0345518	-0.0589304
VHL-EPPK1-M-E	-0.300778	-0.35795	-0.0686032	-0.712974	0.270302	0.25296	0.1255	0.59157
Vimentin-M-C	-0.445013	0.400374	-0.483207	-0.691546	0.153096	0.497695	0.143056	0.723529
Wee1-R-C	-0.218954	-0.43603	-0.0265734	-0.279031	0.116239	0.0761399	0.150485	0.155634
WIPI1-R-C	0.0531897	-0.00300769	0.0395605	-0.148288	-0.134262	-0.230044	0.016213	-0.0329952
WIPI2-R-C	-0.233141	-0.0242784	-0.170427	-0.459185	-0.0420766	0.0285932	0.101396	0.114173
XBP-1-G-C	0.0216012	0.0198123	0.156113	-0.123582	-0.12193	-0.12833	0.114133	0.0154018
XPA-M-V	-0.101776	-0.247175	-0.00467239	-0.139692	0.16095	0.173459	-0.166913	0.164509
XPF-M-C	-0.0475413	0.0234059	-0.0243805	0.113035	0.247559	0.315648	-0.102467	-0.0546376
XRCC1-R-C	0.0860042	0.182749	0.0600224	0.0847747	0.119464	0.107364	0.00180967	-0.0964475
YAP-R-E	-0.0586431	0.0316743	0.11121	-0.02316	0.0459202	0.0892699	-0.0474894	-0.150507
YAP_pS127-R-E	-0.196859	-0.253744	0.234882	0.0692187	0.779287	0.11376	0.357989	0.0146542
YB1_pS102-R-V	0.146264	0.117667	0.0452426	0.351789	-0.0911422	-0.0391407	-0.00818165	-0.249964
ZAP-70-R-C	0.0799955	0.0103415	0.0765007	-0.14878	-0.141403	-0.124828	-0.0951663	-0.0711944
